# UBE3A reinstatement restores behavior and proteome in an Angelman Syndrome mouse model of Imprinting Defects

**DOI:** 10.1101/2024.09.29.615689

**Authors:** Claudia Milazzo, Ramanathan Narayanan, Solveig Badillo, Silvia Wang, Rosaisela Almand, Edwin Mientjes, Stormy Chamberlain, Thomas Kremer, Ype Elgersma

**Affiliations:** Dept. of Clinical Genetics; Erasmus MC Center of Expertise for Neurodevelopmental Disorders (ENCORE); Erasmus MC, Rotterdam, The Netherlands; Neuroscience and Rare Diseases (NRD), Pharmaceutical Research & Early Development, F. Hoffmann-La Roche Ltd., Basel, Switzerland; Predictive Modelling and Data Analytics (PMDA), Pharmaceutical Sciences, F. Hoffmann-La Roche Ltd., Basel, Switzerland; Biomarker Development – Translational Medicine, Novartis Institutes for Biomedical Research, Novartis Pharma Ltd., Basel, Switzerland

**Author notes:** Address correspondence to: Ype Elgersma, Department of Clinical Genetics, Erasmus MC, 3015 GD Rotterdam, the Netherlands. Contributed equally to this work (Claudia Milazzo, Ramanathan Narayanan). Shared corresponding author (Stormy Chamberlain, Thomas Kremer, Ype Elgersma). **Conflict of interest:** This work was partly funded by F. Hoffmann-La Roche Ltd.

## Abstract

Angelman Syndrome (AS) is a severe neurodevelopmental disorder wionly symptomatic treatment currently available. Besides mutations within the *UBE3A* gene, AS is caused by deletions, imprinting center defects (mICD) or uniparental disomy of chromosome 15 (UPD). Current mouse models are *Ube3a*-centric and do not address expression changes of other 15q11-q13 genes on AS pathophysiology. Here, we studied a mouse line that harbors a mutation affecting the AS-PWS imprinting center, hence modeling mICD/UPD AS subtypes. mICD mice showed significant reduction in UBE3A protein, bi-allelic expression of *Ube3a-ATS* and *Mkrn3-Snord115* gene cluster, leading to robust AS behavioral deficits and proteome alterations similar to *Ube3aKO* mice. Genetic UBE3A overexpression in mICD mice, mimicking therapeutic strategies that effectively activate the biallelic silenced *Ube3a* gene, resulted in a complete rescue of all behavioral and proteome alterations. Subsequently, treatment with an antisense oligonucleotide (ASO) to directly activate the biallelic silenced *Ube3a* gene in mICD mice also resulted in efficient reinstatement of UBE3A, alongside a partial rescue of behavioral phenotypes. Taken together, these findings demonstrate that UBE3A loss is the primary factor underlying AS phenotypes in the mICD/UPD mouse model, and also corroborate that UBE3A reinstatement is an attractive therapeutic strategy for mICD/UPD AS individuals.
