## Supplemental Table 1 for "UBE3A reinstatement restores behavior and proteome in an Angelman Syndrome mouse model of Imprinting Defects"

### Sheet: Supl_Table_Primer_List
qRT-PCR Assays
Gene	Primer	Sequence (5' -> 3')
Gapdh	Forward	TGACCACAGTCCATGCCATC
	Reverse	GACGGACACATTGGGGGTAG
Ipw	Forward	GTTATTGCCTTGCCTGAGGAAAG
	Reverse	GAGATTGTTTTGGTGAAGCTGCTG
Magel2	Forward	CATTACGGGGACACCGATAG
	Reverse	TGTGGAGGAGCCCTTATGAC
Mkrn3	Forward	AAGCGCATACTGGCATCAAG
	Reverse	AGCCAACGGTCATCAGAGAA
Ndn	Forward	GGCGCACGAGCTCATGTGGTACG
	Reverse	TCTGCACCATTTCTTGTAGCTGCC
Snord115	Forward	CAACCCACTGTCATGAAGAAAGG
	Reverse	CCTCAGCGTAATCCTATTGAGCAT
Snord116	Forward	GCTGCCCAAACACTCCATTG
	Reverse	AGAGTAGGCCAAGCACACAC
Snrpn	Forward	GAGTGATTTGCAACGCAATGGAGCG
	Reverse	TGCTCAGTGAGGCTGTCCTTCGACG
Ube3a	Forward	ATTCCAATTACAAATGAAAACAGGAA
	Reverse	TGAGAATGTAGTCTGAATAGAGATTGACAA
Ube3a-ATS	Forward	CCAATGACTCATGATTGTCCTG
	Reverse	GTGATGGCCTTCAACAATCTC
