## Supplemental Table 2 for "UBE3A reinstatement restores behavior and proteome in an Angelman Syndrome mouse model of Imprinting Defects"

### Sheet: Table S1
Figure 1	Behavioral test	Dependent variable	Normality Test	Sample N	Test statistic	p value	Test statistic	Directionality	Independent variable	Test statistic value (df)	p value F test
	reverse rotarod	latency to fall (s)		WT = 15			2-way repeated measure ANOVA	2-sided	Genotype	F (1,28)=31,66	<0,0001
				mICD = 15				2-sided	Time	F (4, 112) = 34,40	<0,0001
								2-sided	Genotype*Time	F (4, 112) = 4,483	0.0021
	open field	distance moved (cm)	D'Agostino & Pearson	WT = 15	K2 : 0,03735	0.03735	Unpaired t-test	2-sided	Genotype	t=0,9292, df=28	0.3607
				mICD = 15	K2 : 2,900	0.2345
	marble burying	% buried marbles	D'Agostino & Pearson	WT = 15	K2 : 4,116	0.1277	Mann Whitney test	2-sided	Genotype	U = 11,50	<0.0001
				mICD = 15	K2 : 9,334	0.0094
	nest building	used nesting material (%)		WT = 15			2-way repeated measure ANOVA	2-sided	Genotype	F (1, 28) = 68,01	<0.0001
										F (2, 42) = 16,64
				mICD = 15				2-sided	Time	F (1,892, 52,99) = 103.2	<0.0001
								2-sided	Genotype*Time	F (4, 112) = 35,38	<0.0001
	Nest building score	score	D'Agostino & Pearson	WT = 15	K2 : 8,320	0.0156	Mann Whitney test	2-sided	Genotype	U = 13,50	<0.0001
				mICD = 15	K2 : 2,784	2.784
	tail suspension test	immobility time (%)	D'Agostino & Pearson	WT = 15	K2 : 5,531	0.063	Unpaired t-test	2-sided	Genotype	t=5,550, df=28	<0.0001
				mICD = 15	K2 : 1,492	0.4742
	hind limb clasping	clasping score	D'Agostino & Pearson	WT = 15	K2 : 40,72	<0.0001	Mann Whitney test	2-sided	Genotype	U = 19,50	<0.0001
				mICD = 15	K2 : 0,05942	0.9707
	body weight (F)	weight (g)		WT = 15			2-way repeated measure ANOVA	2-sided	Genotype	F (1, 28) = 11,87	<0,0001
				mICD = 15				2-sided	Time	F (3, 84) = 26,59	<0,0001
								2-sided	Genotype*Time	F (3, 84) = 8,620	0.0018
	brain weight	weight (g)	D'Agostino & Pearson	WT = 15	K2 : 6,176	0.0456	Mann Whitney test	2-sided	Genotype	U = 11,50	<0.0001
				mICD = 13	K2 : 1,283	0.5265
Figure 3	Behavioral test	Dependent variable	Normality Test	Sample N	Test statistic	p value	Test statistic	Directionality	Independent variable	Test statistic value (df)	p value F test	Post-hoc test	Comparison	Adjusted p-value
	reverse rotarod	latency to fall (s)		WT = 15			2-way repeated measure ANOVA	2-sided	Genotype	F (2, 39) = 52.30	<0,0001	Tukey	mICD vs. WT	<0,0001
													mICD vs. mICD-Ube3a OE	<0,0001
				mICD = 14				2-sided	Time	F (4, 156) = 90,08	<0,0001		WT vs. mICD-Ube3a OE	0.1075
				mICD-Ube3aOE = 13				2-sided	Genotype*Time	F (8, 156) = 3,804	0.0004
	marble burying	% buried marbles	D'Agostino & Pearson	WT = 15	K2 : 2,778	0.2493	Kruskal-Wallis	2-sided	Genotype	H ( 2,42) = 29,46	<0.0001	Dunn's	WT vs. mICD	<0,0001
				mICD = 13	K2: 16,79	0.0002							WT vs. mICD-Ube3a OE	0.3349
				mICD-Ube3aOE = 14	K2 : 22,55	<0,0001							mICD vs. mICD-Ube3a OE	0.0011
	nest building	used nesting material on day 5(%)	D'Agostino & Pearson	WT = 15	K2 : 3,281	0.1939	Kruskal-Wallis	2-sided	Genotype	H ( 2,42) = 27,56	<0.0001	Dunn's	WT vs. mICD	<0,0001
				mICD = 13	K2: 9,980	0.0068							WT vs. mICD-Ube3a OE	>0,9999
				mICD-Ube3aOE = 14	K2 : 8,851	0.012							mICD vs. mICD-Ube3a OE	<0,0001
	Nest building score	score	D'Agostino & Pearson	WT = 15	K2 : 0,04557	0.9775	One-way Anova	2-sided	Genotype	F (2, 39) = 64.07	<0.0001	Tukey	WT vs. mICD	<0,0001
				mICD = 13	K2: 0,5307	0.7669							WT vs. mICD-Ube3a OE	0.996
				mICD-Ube3aOE = 14	K2 : 0,8978	0.6383							mICD vs. mICD-Ube3a OE	<0,0001
	tail suspension test	immobility time (%)	D'Agostino & Pearson	WT = 15	K2 : 0,7799	0.6771	One-way Anova	2-sided	Genotype	F (2, 39) = 0,9278	0.404
				mICD = 13	K2: 1,847	0.397
				mICD-Ube3aOE = 14	K2 : 0,6994	0.7049
	hind limb clasping	clasping score	D'Agostino & Pearson	WT = 15	K2 : 0,2588	0.8786	One-way Anova	2-sided	Genotype	F (2, 37) = 5,510	0.008	Tukey	WT vs. mICD	0.0629
				mICD = 13	K2: 2,312	0.3147							WT vs. mICD-Ube3a OE	0.5584
				mICD-Ube3aOE = 14	K2 : 0,8284	0.6609							mICD vs. mICD-Ube3a OE	0.0074
	Forced swim test	floating time (%)	D'Agostino & Pearson	WT = 15	K2 : 28,40	<0.0001	Kruskal-Wallis	2-sided	Genotype	H ( 2,42) = 22,28	<0,0001	Dunn's	WT vs. mICD	<0,0001
				mICD = 13	K2: 3,310	0.1911							WT vs. mICD-Ube3a OE	>0,9999
				mICD-Ube3aOE = 14	K2 : 1,525	0.4666							mICD vs. mICD-Ube3a OE	0.0006
	Body weight start battery (F)	weight (g)	Shapiro-Wilk	WT = 6	W : 0,9512	0.7501	One-way Anova	2-sided	Genotype	F (2, 17) = 18,03	<0,0002	Tukey	WT vs. mICD	<0,0001
				mICD = 7	W : 0,8683	0.1792							WT vs. mICD-Ube3a OE	0.0824
				mICD-Ube3aOE = 7	W : 0,9594	0.8132							mICD vs. mICD-Ube3a OE	0.0042
	Body weight start battery (M)	weight (g)	Shapiro-Wilk	WT = 9	W : 0,9833	0.979	One-way Anova	2-sided	Genotype	F (2, 19) = 2,713	0.0919
				mICD = 7	W : 0,8339	0.0872
				mICD-Ube3aOE = 6	W : 0,8957	0.349
	brain weight	weight (g)	D'Agostino & Pearson	WT = 14	K2 : 1,521	0.4675	Kruskal-Wallis	2-sided	Genotype	H ( 2,39) = 13,97	0.0009	Dunn's	WT vs. mICD	0.0048
				mICD = 12	K2: 9,252	0.0098							WT vs. mICD-Ube3a OE	>0,9999
				mICD-Ube3aOE = 13	K2 : 7,364	0.0252							mICD vs. mICD-Ube3a OE	0.0023
	Western blot	Dependent variable	Sample N	Test statistic	Directionality	Independent variable	Test statistic value (df)	p value F test	Post-hoc test	Comparison	Adjusted p-value
	Cortex	UBE3A (%)	WT = 6	One-way Anova	2-sided	Genotype	F (2, 14) = 127,5	<0,0001	Tukey	WT vs. mICD-Ube3a OE	<0,0001
			mICD = 4							WT vs. mICD	<0,0001
			mICD-Ube3aOE = 7							mICD vs. mICD-Ube3a OE	<0,0001
	Hippocampus	UBE3A (%)	WT = 6	One-way Anova	2-sided	Genotype	F (2, 14) = 34,92	<0,0001	Tukey	WT vs. mICD-Ube3a OE	0.0049
			mICD = 4							WT vs. mICD	0.0008
			mICD-Ube3aOE = 7							mICD vs. mICD-Ube3a OE	<0,0001
	Striatum	UBE3A (%)	WT = 6	One-way Anova	2-sided	Genotype	F (2, 14) = 59,87	<0,0001	Tukey	WT vs. mICD-Ube3a OE	<0,0001
			mICD = 4							WT vs. mICD	0.0004
			mICD-Ube3aOE = 7							mICD vs. mICD-Ube3a OE	<0,0001
	qRT-PCR	Dependent variable	Sample N	Test statistic	Directionality	Independent variable	Test statistic value (df)	p value F test	Post-hoc test	Comparison	Adjusted p-value
	Cortex	Fold change Ube3a gene expression	WT = 6	One-way Anova	2-sided	Genotype	F (2, 15) = 65,40	<0,0001	Tukey	WT vs. mICD-Ube3a OE	0.0002
			mICD = 6							WT vs. mICD	<0,0001
			mICD-Ube3aOE = 6							mICD vs. mICD-Ube3a OE	<0,0001
	Hippocampus	Fold change Ube3a gene expression	WT = 6	One-way Anova	2-sided	Genotype	F (2, 15) = 46,52	<0,0001	Tukey	WT vs. mICD-Ube3a OE	0.0007
			mICD = 6							WT vs. mICD	0.0006
			mICD-Ube3aOE = 6							mICD vs. mICD-Ube3a OE	<0,0001
	Striatum	Fold change Ube3a gene expression	WT = 6	One-way Anova	2-sided	Genotype	F (2, 15) = 110,7	<0,0001	Tukey	WT vs. mICD-Ube3a OE	<0,0001
			mICD = 6							WT vs. mICD	<0,0001
			mICD-Ube3aOE = 6							mICD vs. mICD-Ube3a OE	<0,0001
	qRT-PCR	Dependent variable	Sample N	Test statistic	Directionality	Independent variable	Test statistic value (df)	p value F test	Post-hoc test	Comparison	Adjusted p-value
Figure 5	Cortex	Fold change Ube3a-ATS gene expression P10	WT SCR = 4	One-way Anova	2-sided	Genotype*Treatment	F (5, 26) = 85,89	<0,0001	Tukey	WT SCR vs. mICD SCR	0.0017
			mICD SCR = 4							mICD SCR vs. mICD ASO	<0,0001
			mICD ASO = 4							WT SCR vs. mICD ASO	0.0017
	Cortex	Fold change Ube3a-ATS gene expression P42	WT SCR = 7	One-way Anova	2-sided	Genotype*Treatment	F (5, 26) = 85,89	<0,0001	Tukey	WT SCR vs. mICD SCR	<0,0001
			mICD SCR = 6							mICD SCR vs. mICD ASO	<0,0001
			mICD ASO = 7							WT SCR vs. mICD ASO	<0,0001
	Cortex	Fold change Ube3a gene expression P10	WT SCR = 4	One-way Anova	2-sided	Genotype*Treatment	F (5, 26) = 29,84	<0,0001	Tukey	WT SCR vs. mICD SCR	0.0003
			mICD SCR = 4							mICD SCR vs. mICD ASO	<0,0001
			mICD ASO = 4							WT SCR vs. mICD ASO	0.0013
	Cortex	Fold change Ube3a gene expression P42	WT SCR = 7	One-way Anova	2-sided	Genotype*Treatment	F (5, 26) = 29,84	<0,0001	Tukey	WT SCR vs. mICD SCR	<0,0001
			mICD SCR = 6							mICD SCR vs. mICD ASO	0.0045
			mICD ASO = 7							WT SCR vs. mICD ASO	0.6068
	Western blot	Dependent variable	Sample N	Test statistic	Directionality	Independent variable	Test statistic value (df)	p value F test	Post-hoc test	Comparison	Adjusted p-value
	Cortex	Fold change UBE3A protein expression P10	WT SCR = 4	One-way Anova	2-sided	Genotype*Treatment	F (5, 18) = 31,30	<0,0001	Tukey	WT SCR vs. mICD SCR	<0,0001
			mICD SCR = 4							mICD SCR vs. mICD ASO	<0,0001
			mICD ASO = 4							WT SCR vs. mICD ASO	0.771
	Cortex	Fold change UBE3A protein expression P42	WT SCR = 4	One-way Anova	2-sided	Genotype*Treatment	F (5, 18) = 31,30	<0,0001	Tukey	WT SCR vs. mICD SCR	<0,0001
			mICD SCR = 4							mICD SCR vs. mICD ASO	<0,0001
			mICD ASO = 4							WT SCR vs. mICD ASO	0.7805
	Behavioral test	Dependent variable	Normality Test	Sample N	Test statistic	p value	Test statistic	Directionality	Independent variable	Test statistic value (df)	p value F test	Post-hoc test	Comparison	Adjusted p-value
	reverse rotarod	latency to fall (s)		WT SCR= 10			2-way repeated measure ANOVA	2-sided	Genotype	F (2, 29) = 13.47	<0,0001	Tukey	mICD SCR vs. WT SCR	0.0018
													mICD SCR vs. mICD tASO	0.7239
				mICD SCR = 9				2-sided	Time	F (3, 87) = 31.00	<0,0001		WT SCR vs. mICD tASO	<0,0001
				mICD tASO = 13				2-sided	Genotype*Time	F (6, 87) = 2.133	0.0575
	marble burying	% buried marbles	D'Agostino & Pearson	WT SCR = 10	K2 : 0,8774	0.6449	Kruskal-Wallis	2-sided	Genotype	H ( 2,32) = 11,28	0.0036	Dunn's	WT SCR vs. mICDSCR	0.0067
				mICD SCR= 9	K2: 13,34	0.0013							WT SCR vs. mICD tASO	0.0168
				mICD tASO= 13	K2 : 11,68	0.0029							mICD SCR vs. mICD ASO	>0,9999
	nest building	used nesting material on day 5(%)	D'Agostino & Pearson	WT SCR = 10	K2 :0,3116	0.8557	Kruskal-Wallis	2-sided	Genotype	H ( 2,31) = 19,43	<0.0001	Dunn's	WT SCR vs. mICD SCR	<0,0001
				mICD SCR= 8	K2: 20,03	<0,0001							WT SCR vs. mICD tASO	0.2638
				mICD tASO= 13	K2 : 0,3669	0.8324							mICD SCR vs. mICD ASO	0.0076
	nest building score	score on day 5	D'Agostino & Pearson	WT SCR = 9	K2 :0,8311	0.66	Kruskal-Wallis	2-sided	Genotype	H ( 2,30) = 18,61	<0.0001	Dunn's	WT SCR vs. mICD SCR	<0,0001
				mICD SCR= 8	K2: 22,96	<0,0001							WT SCR vs. mICD tASO	0.0252
				mICD tASO= 13	K2 : 0,08327	0.9592							mICD SCR vs. mICD tASO	0.1079
	tail suspension test	immobility time (%)	D'Agostino & Pearson	WT SCR = 10	K2 : 1,162	0.5593	One-way Anova	2-sided	Genotype	F (2, 29) = 10.22	0.0004	Tukey	WT SCR vs. mICD SCR	0.0219
				mICD SCR= 8	K2: 2,865	0.2388							WT SCR vs. mICD tASO	0.2842
				mICD tASO= 13	K2 : 1,027	0.5983							mICD SCR vs. mICD tASO	0.0003
	brain weight	weight (g)	D'Agostino & Pearson	WT SCR = 9	K2 : 2,725	0.256	Kruskal-Wallis	2-sided	Genotype	H ( 2,30) = 12,91	0.0016	Dunn's	WT SCR vs. mICD SCR	0.0029
				mICD SCR= 9	K2: 13,22	0.0013							WT SCR vs. mICD tASO	>0,9999
				mICD tASO= 12	K2 : 2,423	0.2977							mICD SCR vs. mICD tASO	0.009
Supplementary Figure 1	qRT-PCR	Dependent variable	Sample N	Test statistic	Directionality	Independent variable	Test statistic value (df)	p value t test
	Cortex	Fold change Ube3a-ATS gene expression	WT = 15	Unpaired t-test	2-sided	Genotype	t=8.120, df=28	<0,0001
			mICD = 15
	Cortex	Fold change Ube3a gene expression	WT = 15	Unpaired t-test	2-sided	Genotype	t=15.56, df=28	<0,0001
			mICD = 15
	Cortex	Fold change Mkrn3 gene expression	WT = 15	Unpaired t-test	2-sided	Genotype	t=4.976, df=28	<0,0001
			mICD = 15
	Cortex	Fold change Snrpn gene expression	WT = 15	Unpaired t-test	2-sided	Genotype	t=7.752, df=28	<0,0001
			mICD = 15
	Cortex	Fold change Snord115 gene expression	WT = 15	Unpaired t-test	2-sided	Genotype	t=11.29, df=28	<0,0001
			mICD = 15
	Cortex	Fold change Snord116 gene expression	WT = 15	Unpaired t-test	2-sided	Genotype	t=9.237, df=28	<0,0001
			mICD = 15
	Western Blot	Dependent variable	Sample N	Test statistic	Directionality	Independent variable	Test statistic value (df)	p value F test
	Cortex	Fold change UBE3A protein expression	WT = 15	Unpaired t-test	2-sided	Genotype	t=19.97, df=28	<0,0001
			mICD = 15
	Behavioral test	Dependent variable	Sample N	Test statistic	Directionality	Independent variable	Test statistic value (df)	p value F test	Post-hoc test	Comparison	Adjusted p-value
Supplementary Figure 3	Body weight (F)	weight (g)	WT = 6	2-way repeated measure ANOVA	2-sided	Genotype	F (2, 17) = 11,78	0.0006	Tukey	WT vs. mICD	0.0005
										WT vs. mICD-Ube3a OE	0.0116
			mICD = 7		2-sided	Time	F (1, 17) = 17.23	0.0007		mICD vs. mICD-Ube3a OE	0.2885
			mICD-Ube3aOE = 7		2-sided	Genotype*Time	F (2, 17) = 10,16	0.0012
	Body weight (M)	weight (g)	WT = 9	2-way repeated measure ANOVA	2-sided	Genotype	F (2, 18) = 6,405	0.0079	Tukey	WT vs. mICD	0.5734
										WT vs. mICD-Ube3a OE	0.0061
			mICD = 6		2-sided	Time	F (1, 18) = 121,7	<0.0000		mICD vs. mICD-Ube3a OE	0.0799
			mICD-Ube3aOE = 7		2-sided	Genotype*Time	F (2, 18) = 18,80	<0.0001
	Behavioral test	Dependent variable	Normality Test	Sample N	Test statistic	p value	Test statistic	Directionality	Independent variable	Test statistic value (df)	p value F test
Supplementary Figure 5	hind limb clasping	clasping score	D'Agostino & Pearson	WT SCR= 10	K2 : 26,57	<0.0001	Kruskal-Wallis	2-sided	Genotype	F (3, 31) = 3,133	0.2088
				mICD SCR= 8	K2: 1,636	0.4413
				mICD ASO = 13	K2 : 8,307	0.0157
	Body weight	weight (g) at 8wks	Sample size too small				One-Way Anova	2-sided	Genotype	F (3, 15) = 2,030	0.174
